# A single base pair duplication in *SLC33A1* gene causes fetal losses and neonatal lethality in Manech Tête Rousse dairy sheep

**DOI:** 10.1101/2023.03.13.532360

**Authors:** Maxime Ben Braiek, Soline Szymczak, Céline André, Philippe Bardou, Francis Fidelle, Itsasne Granado-Tajada, Florence Plisson-Petit, Julien Sarry, Florent Woloszyn, Carole Moreno-Romieux, Stéphane Fabre

## Abstract

Recently, we evidenced that the Manech Tête Rousse (MTR) deficient homozygous haplotype 2 (MTRDHH2) was likely to harbor a recessive lethal variant in ovine. In the present study, we fine mapped this region by analyzing the whole genome sequence of five MTRDHH2 heterozygous carriers compared to 95 sequences of non-carrier animals from MTR and others ovine breeds. We successfully identified a single base pair duplication in the *SLC33A1* gene, resulting in a frameshift leading to a premature stop codon (p.Arg246Alafs*3). SLC33A1 acts as a transmembrane transporter of acetyl-Coenzyme A, essential for cellular metabolism. In order to assess for the lethal phenotype in homozygous MTR sheep, we generated at-risk matings by artificial insemination (AI) between rams and ewes heterozygous for the *SLC33A1* variant named *SLC33A1_*dupG. Gestation status was checked 15 days post-AI by a molecular test from blood expression of the interferon Tau-stimulated *MX1* gene, and by ultrasonography performed between 45 days and 60 days post-AI. Based on ultrasonography, the AI success was reduced by 12% compared to safe matings suggesting embryonic/fetal losses further confirmed by the molecular test based on *MX1* differential expression. Forty-nine lambs were born from at-risk matings with a mortality rate of 34.7% observed before weaning. Homozygous *SLC33A1_*dupG lambs contributed to 47% of this mortality occurring mainly in the first five days after lambing with no obvious clinical signs. Thus, an appropriate management of *SLC33A1_*dupG (allele frequency of 0.04) in the MTR selection scheme should increase the overall fertility and lamb survival.
