## Supplemental Table 3 for "A single base pair duplication in *SLC33A1* gene causes fetal losses and neonatal lethality in Manech Tête Rousse dairy sheep"

### Sheet: Feuil1
Position	Ref/Alt	quality score	Location Annotation	Impact prediction, Functional Consequence
251986773	AG/A	844.5	intronic, LOC114109706, KCNAB1
252145590	C/T	937.55	intronic, KCNAB1
252224500	T/A	512.26	intronic, KCNAB1
252339893	G/A	895.52	Intergenic
252359862	AG/A	1018.83	Intergenic
252371225	TG/T	903.55	Intergenic
252394185	C/T	841.11	Intergenic
252535183	G/A	1020.15	Intergenic
252649023	dupG	492.62	Exonic, SLC33A1 (c.735dupG)	High, single base pair duplication (frameshift) (p.Arg246fs)
252666223	A/G	741.98	Intronic, SLC33A1
252780758	C/T	873.31	Intronic, PLCH1
252870096	C/T	986.41	Intronic, PLCH1
252916791	T/G	1269.81	Intronic, PLCH1
252932261	G/A	889.79	Intronic, PLCH1
253023490	A/G	706.08	Intergenic
253152130	G/C	914.67	Intergenic
253171663	G/GC	663.97	Intergenic
253249851	C/T	928.86	Intergenic
253328216	G/A	1031.66	Intronic, MME
253523817	A/AT	737.7	Intergenic
253623685	C/A	568.47	Intergenic
253954730	C/T	1005.62	Intergenic
254136111	G/C	793.98	Intergenic
254454799	C/G	694.24	Intronic, ARHGEF26
254562583	C/CG	625.31	Intronic, ARHGEF26
254608121	G/T	1207.14	Intergenic
254641567	G/A	885.8	Intergenic
254660722	G/T	788.47	Intergenic
254714255	G/T	849.41	Intergenic
254811992	C/T	1019.52	Intergenic
254843691	C/A	1368.63	Intergenic
254990600	T/A	316.16	Intergenic
255045557	A/C	805.8	Intergenic
255244108	G/A	1036.98	Intergenic
255267011	G/A	563.02	Intergenic
255273842	G/A	767.08	Intergenic
255274025	C/A	826.64	Intergenic
255274893	T/G	977.58	Intergenic
255276345	G/A	1146.74	Intergenic
255277890	C/T	709.91	Intergenic
255278315	A/G	971.62	Intergenic
255279387	TG/T	796.08	Intergenic
255279578	A/G	1010.91	Intergenic
255281448	G/A	1117.71	Intergenic
255289447	G/A	860.72	Intergenic
255290723	T/C	873.14	Intergenic
255291778	A/G	1191.43	Intergenic
255292025	A/G	864.76	Intergenic
255303312	T/C	1004.49	Intergenic
255380418	A/G	502.3	Intergenic
255486316	G/A	355.22	Intergenic
255501900	A/G	770.81	Intergenic
255501928	C/G	758.16	Intergenic
255517085	G/A	971.39	Intergenic
255559980	C/T	889.74	Intergenic
255648413	C/T	914.6	Intergenic
255649190	A/G	1108.66	Intergenic
255649208	C/A	1026.97	Intergenic
255649895	C/T	1097.46	Intergenic
255650084	C/T	994.22	Intergenic
255650637	C/A	947.1	Intergenic
255650736	G/A	1042.9	Intergenic
255651058	C/A	1109.74	Intergenic
255651820	G/T	1000.01	Intergenic
255651983	T/A	757.47	Intergenic
255652382	T/G	732.98	Intergenic
255652785	C/T	1284.14	Intergenic
255654050	T/C	1091.05	Intergenic
255654283	G/T	1004.03	Intergenic
255655935	C/T	981.43	Intergenic
255655960	G/C	746.61	Intergenic
255656034	G/A	773.74	Intergenic
255656913	A/C	1010.63	Intergenic
255657037	C/A	1093.98	Intergenic
255657602	CTA/C	1236.48	Intergenic
255657673	T/C	872.88	Intergenic
255658018	G/A	944.03	Intergenic
255658626	A/G	1148.34	Intergenic
255659501	T/G	603.63	Intergenic
255660246	C/T	1213.23	Intergenic
255660247	A/G	1213.26	Intergenic
255660523	A/G	970.32	Intergenic
255660735	C/T	1032.79	Intergenic
255660825	A/G	1275.1	Intergenic
255661059	T/C	939.97	Intergenic
255661119	T/G	1058.82	Intergenic
255661183	A/G	1098.68	Intergenic
255661215	G/C	1149.61	Intergenic
255661350	A/AG	872.08	Intergenic
255661387	A/G	776.74	Intergenic
255661508	T/C	791.75	Intergenic
255661663	G/A	745.48	Intergenic
255661669	A/G	742.5	Intergenic
255661700	G/A	741.92	Intergenic
255661789	G/A	1105.62	Intergenic
255661830	A/G	1315.49	Intergenic
255661837	T/C	1201.79	Intergenic
255661866	T/C	959.61	Intergenic
255661916	C/T	746.19	Intergenic
255662102	GGATTGCTACAATC/G	1006.86	Intergenic
255662260	G/A	1108.66	Intergenic
255662325	T/C	906.57	Intergenic
255662513	TAC/T	809.16	Intergenic
255662987	G/A	977.53	Intergenic
255663287	A/C	1021.77	Intergenic
255663295	C/T	1031.66	Intergenic
255663376	C/T	1080.46	Intergenic
255663498	C/A	941.52	Intergenic
255663553	C/T	1089.18	Intergenic
255663618	G/T	1153.79	Intergenic
255663709	C/G	1374.97	Intergenic
255663768	T/C	871.75	Intergenic
255664021	C/G	788.96	Intergenic
255664041	A/G	924.15	Intergenic
255664045	A/G	923.8	Intergenic
255664158	T/TG	880.8	Intergenic
255664645	C/T	505.5	Intergenic
255664677	T/C	620.41	Intergenic
255664733	C/G	640.1	Intergenic
255664849	G/A	771.16	Intergenic
255664877	C/T	889.07	Intergenic
255664998	T/C	908.78	Intergenic
255665014	C/T	996.79	Intergenic
255665199	A/G	1045.93	Intergenic
255665537	C/T	1022.44	Intergenic
255665753	G/T	1570.61	Intergenic
255665771	C/T	1580.55	Intergenic
255665797	A/T	1047.72	Intergenic
255665846	G/T	1061.42	Intergenic
255666039	C/G	1188.79	Intergenic
255666209	T/A	937.87	Intergenic
255666388	A/G	774.94	Intergenic
255666417	C/A	873.59	Intergenic
255666483	T/G	553.45	Intergenic
255666579	T/G	996.96	Intergenic
255666773	C/T	892.27	Intergenic
255666828	A/G	627.67	Intergenic
255666895	C/A	1147.62	Intergenic
255666919	C/T	1026.75	Intergenic
255666962	C/G	776.72	Intergenic
255667506	A/C	1349.29	Intergenic
255667516	G/A	1241	Intergenic
255667609	T/C	984.62	Intergenic
255667671	A/G	1489.2	Intergenic
255667683	C/T	1394.96	Intergenic
255667728	TC/T	675.22	Intergenic
255668500	C/A	732.49	Intergenic
255669488	G/T	1186.35	Intergenic
255671765	A/G	581.78	Intergenic
255672974	C/T	990.66	Intergenic
255674723	G/T	569.21	Intergenic
255676215	C/A	707.01	Intergenic
255677716	G/A	699.73	Intergenic
255682308	C/T	1380.7	Intergenic
255682715	C/T	1069.48	Intergenic
255724888	A/AG	764.22	Intergenic
255735791	C/A	956.95	Intergenic
255773831	A/G	607.09	Intergenic
255790802	A/T	622.32	Intergenic
255833231	A/T	526.77	Intergenic
255838634	C/T	992.87	Intergenic
255842991	A/G	588.13	Intergenic
255843113	G/T	934.77	Intergenic
255849460	ATCTT/A	1059.1	Intergenic
255849517	A/C	1182.63	Intergenic
255849526	G/A	1257.7	Intergenic
255849927	A/G	996.45	Intergenic
255849944	A/G	883.22	Intergenic
255849967	G/A	1041.6	Intergenic
255850242	A/G	690.14	Intergenic
255850863	G/T	992.34	Intergenic
255861296	C/T	999.92	Intergenic
255867068	A/AT	698.86	Intergenic
255905551	C/G	949.33	Intergenic
255908866	G/A	957.2	Intergenic
255956889	A/T	1037.84	intergenic
256536066	A/AC	1025.7	intronic, MBNL1
256561382	GTTC/G	1088.43	intronic, MBNL1
256581070	G/GA	653.79	intronic, MBNL1
256611589	C/G	790.78	intronic, MBNL1
256620750	G/A	681.68	intronic, MBNL1
256656528	A/AGT	817.74	Intergenic
256694804	T/C	630.05	Intergenic
256723100	C/T	613.51	Intergenic
256765697	C/T	777.35	Intergenic
256904420	T/TTA	1011.39	Intergenic
257080648	T/C	802.51	Intergenic
257111381	G/A	1022.06	Intergenic, upstream of SUCNR1
257158836	G/A	445.97	intronic, LOC114112796
